# BSCL2/Seipin Deficiency in Heart Causes Energy Deficit and Heart Failure via Inducing Excessive Lipid Catabolism

**DOI:** 10.1101/2021.06.07.447355

**Authors:** Hongyi Zhou, Jie Li, Huabo Su, Ji Li, Todd A. Lydic, Martin E Young, Weiqin Chen

## Abstract

Heart failure (HF) is one of the leading causes of death world-wide and is associated with cardiac metabolic perturbations. Human Type 2 Berardinelli-Seip Congenital Lipodystrophy (BSCL2) disease is caused by mutations in the *BSCL2* gene. Global lipodystrophic *Bscl2^−/−^* mice exhibit hypertrophic cardiomyopathy. Whether BSCL2 plays a direct role in regulating cardiac substrate metabolism and/or contractile function remains unknown. Here we show that mice with cardiac-specific deletion of *Bscl2* (*Bscl2^cKO^*) developed dilated HF. Myocardial BSCL2 deletion led to elevated ATGL expression and FA oxidation (FAO) along with reduced cardiac lipid contents. Cardiac dysfunction in *Bscl2^cKO^* mice was independent of mitochondrial dysfunction and oxidative stress, but associated with decreased metabolic reserve and ATP levels. Importantly, heart failure in *Bscl2^cKO^* mice could be partially reversed by pharmacological inhibition of FAO, or prevented by high fat diet (HFD) feeding. Lipidomic analysis further identified markedly reduced glycerolipids, glycerophospholipids, NEFA and acylcarnitines in *Bscl2^cKO^* hearts, which were partially normalized by FAO inhibition or HFD. Our study reveals a new form of HF with excessive lipid catabolism, and identifies a crucial cardiomyocyte-specific role of BSCL2 in controlling cardiac lipid catabolism, energy state and contractile function. It also provides novel insights into metabolically treating energy-starved HF using FAO inhibitor or HFD.
