## Supplemental Excel 1 for "BSCL2/Seipin Deficiency in Heart Causes Energy Deficit and Heart Failure via Inducing Excessive Lipid Catabolism"

### Sheet: Sheet1
								Ctrl							cKO
	Category or Ratio			Ctrl-1	Ctrl-2	Ctrl-3	Ctrl-4	AVG	SD		cKO-1	cKO-2	cKO-3	cKO-4	AVG	SD
Total Normalized	Total Lyso PC			187.12	171.435	142.494	125.938	156.747	27.6323		92.5346	71.5164	85.7574	59.3659	77.2936	14.8178
Abundance	Total Diacyl PC			12068.7	9536.57	9126.01	8543.54	9818.72	1554.37		5247.51	2991.95	5172.94	4329.21	4435.4	1048.54
	Total pPC			0.0215336	0.140379	0.186017	0.118393	0.11658	0.0693419		0	0.0872201	0.0734276	0.0718419	0.0581224	0.0393589
	Total ePC			559.207	402.412	428.217	399.814	447.412	75.6242		201.769	147.818	184.508	161.678	173.943	23.9362
	Total Ox-PC			8.2964	8.58545	7.54747	8.15317	8.14562	0.437426		4.69478	5.00376	4.68733	4.19867	4.64614	0.332756
	Total VLCPUFA-PC			0	0	0	0	0	0		0	0	0	0	0	0
	Total ALL PC			12823.4	10119.1	9704.46	9077.56	10431.1	1651.31		5546.51	3216.38	5447.96	4554.52	4691.34	1079.82
	Long chain/Short chain PC			2.6182	1.91627	2.45539	2.17371	2.29089	0.30998		1.79054	0.623174	1.66857	1.90831	1.49765	0.591142
	Unsaturated/Saturated PC			98.8063	84.2933	97.2105	101.37	95.4201	7.61315		70.5247	46.5881	70.3119	81.8614	67.3215	14.8379
	MonoUnsaturated/Saturated PC			4.76732	4.96115	4.86043	5.41549	5.0011	0.287376		3.57763	4.52974	4.10797	4.25889	4.11856	0.400618
	PUFA/Saturated PC			92.4021	77.73	90.6251	94.3392	88.7741	7.51734		65.7034	40.5997	64.9303	76.0888	61.8306	15.0405
	PUFA /All PC			0.925526	0.910961	0.922425	0.921233	0.920036	0.00631529		0.91822	0.852483	0.910118	0.917907	0.899682	0.0316885
	Total Lyso PE			73.0082	68.4965	52.3513	45.8735	59.9324	12.9028		24.7717	21.5578	33.5525	31.8625	27.9361	5.70548
	Total Diacyl PE			6630.19	5809.43	4600.74	4255.52	5323.97	1096.44		2530.64	2406.92	2987.19	3196.52	2780.32	373.179
	Total pPE			2952.49	2503.91	2120.09	1930.35	2376.71	451.956		1066.55	1023.77	1228.81	1316.04	1158.79	137.075
ether-linked	Total ePE			0	0	0	0	0	0		0	0	0	0	0	0
alkynol	Total Ox-PE														#DIV/0!	#DIV/0!
	Total ALL PE			9655.68	8381.83	6773.18	6231.74	7760.61	1558.81		3621.96	3452.24	4249.56	4544.42	3967.04	515.518
	Total Lyso PS			0.808995	1.7503	0.978207	0.527475	1.01624	0.523493		0.611857	1.00223	1.5899	0.977883	1.04547	0.404502
	Total Diacyl PS			427.14	356.276	288.362	315.119	346.724	60.4511		197.238	211.176	247.96	242.198	224.643	24.3879
	Total pPS			5.79985	4.14315	3.65755	4.31167	4.47806	0.923798		3.76011	3.84311	4.08348	3.1081	3.6987	0.416929
	Total ePS			0	0	0	0	0	0		0	0	0	0	0	0
	Total Ox-PS
	Amadori (Hex) PS
	Total ALL PS			433.749	362.17	292.998	319.958	352.219	61.357		201.61	216.021	253.634	246.284	229.387	24.6553
	Total Lyso PI			0.705783	0.393821	0.254543	0.534035	0.472045	0.193134		0.155835	0.167091	0.606037	0.380088	0.327263	0.212562
	Total Diacyl PI			670.051	711.351	450.21	487.127	579.685	130.17		297.402	292.804	387.08	420.513	349.45	64.249
	Total pPI			1.00684	0.879938	0.94952	1.16083	0.999283	0.119547		0.670292	0.592079	0.737422	0.555197	0.638748	0.0814257
	Total ePI			0	0	0	0	0	0		0	0	0	0	0	0
	Total ALL PI			671.763	712.625	451.414	488.822	581.156	130.195		298.228	293.563	388.423	421.449	350.416	64.4102
	Total Lyso PG			0.887314	0.809606	0.742406	0.735547	0.793718	0.0707796		0.434014	0.290462	0.725027	0.704008	0.538378	0.211838
	Total Diacyl PG			353.447	341.055	250.034	235.104	294.91	60.955		162.12	183.238	229.575	217.029	197.99	30.8996
	Total pPG			0	0	0	0	0	0		0	0	0	0	0	0
	Total ePG			0	0	0	0	0	0		0	0	0	0	0	0
	Total ALL PG			354.335	341.864	250.777	235.84	295.704	61.0206		162.554	183.528	230.3	217.733	198.529	31.0773
	Total CL			548.844	519.768	285.038	284.398	409.512	144.588		227.117	194.691	229.889	308.807	240.126	48.4957
	Total PA			8.76586	5.16568	6.8902	8.6408	7.36563	1.69828		3.62645	4.01157	4.31432	4.34755	4.07497	0.335053
	TOTAL ALL PHOSPHOLIPIDS			23947.7	19917.6	17472.8	16353.9	19423	3363.52		9830.86	7361.73	10569.9	9984.4	9436.72	1419.5
	dhSM			1.89301	1.81807	1.49959	1.33265	1.63583	0.264469		1.20438	1.05023	1.23614	0.776599	1.06684	0.209838
	SM			198.974	178.772	164.614	135.092	169.363	26.8475		106.576	85.9114	112.389	86.9252	97.9504	13.5322
	dhCer			0	0	0	0	0	0		0	0	0	0	0	0
	Cer			16.4566	15.3155	14.1624	11.7161	14.4126	2.02705		8.46818	6.39392	7.72531	9.33721	7.98116	1.24644
	ST			0	0	0	0	0	0		0	0	0	0	0	0
	2-hydroxy Cer			0	0	0	0	0	0		0	0	0	0	0	0
	Hex-Cer			0	0	0	0	0	0		0	0	0	0	0	0
	Lac-Cer			0	0	0	0	0	0		0	0	0	0	0	0
	ST			0	0	0	0	0	0		0	0	0	0	0	0
	Total All Sphingolipids			217.324	195.906	180.276	148.141	185.412	29.1202		116.249	93.3556	121.35	97.039	106.998	13.8667
	Total Chol Esters			42.3294	29.5353	26.7879	32.7423	32.8487	6.77269		22.9668	39.9349	24.1753	23.6714	27.6871	8.18024
	Chol			28.1575	21.2206	18.6252	20.8716	22.2187	4.12286		17.2079	25.1557	21.7752	18.106	20.5612	3.64491
	Total All Sterols			70.4869	50.7558	45.413	53.6139	55.0674	10.827		40.1747	65.0906	45.9506	41.7774	48.2483	11.4891
	Total MG			27.1718	46.157	34.9024	31.9518	35.0457	8.06334		9.27564	4.31335	7.03573	8.61947	7.31105	2.20859
	Total DG			34.9712	27.0606	30.675	32.4664	31.2933	3.32673		20.5156	35.0631	26.844	18.7093	25.283	7.39432
	Total TG			4571.32	1976.26	3737.78	2849.96	3283.83	1119.77		796.532	755.634	673.719	494.083	679.992	134.046
	Total Glycerolipids			4633.46	2049.48	3803.36	2914.38	3350.17	1115.64		826.323	795.01	707.599	521.411	712.586	136.995
	Total Acyl Carnitines			256.486	479.557	370.825	280.347	346.804	101.282		87.6508	44.9814	77.4917	87.7288	74.4631	20.2339
	Total Hydroxy Acyl Carnitines			21.6897	28.973	26.1114	22.5315	24.8264	3.36407		9.92134	3.40306	5.37915	6.41137	6.27873	2.73038
	Total Acyl Carnitines			278.175	508.53	396.936	302.878	371.63	104.631		97.5721	48.3844	82.8709	94.1401	80.7419	22.4671
	Total NEFA			112.418	134.519	63.5539	66.5865	94.2694	34.9246		75.1419	48.6415	62.1309	61.2559	61.7926	10.8252
	TOTAL ALL LIPIDS DETECTED			29147.1	22722.3	21898.8	19772.9	23385.3	4037.21		10911.2	8363.57	11527.6	10738.8	10385.3	1389.7
	Total Lyso Lipids			262.531	242.885	196.821	173.608	218.961	40.8973		118.508	94.5339	122.231	93.2904	107.141	15.3589
	Total Diacyl Phospholipids			20149.6	16754.7	14715.4	13836.4	16364	2804.16		8434.91	6086.09	9024.74	8405.46	7987.8	1299.5
	dhCer/dhSM			0	0	0	0	0	0		0	0	0	0	0	0
	Cer/SM			0.0827073	0.0856703	0.0860337	0.0867266	0.0852845	0.00177311		0.0794567	0.0744246	0.0687374	0.107417	0.0825088	0.0171728
	dhSM/SM			0.00951388	0.0101697	0.00910972	0.00986475	0.00966452	0.000456729		0.0113007	0.0122246	0.0109988	0.00893411	0.0108645	0.00138857
	dhCer/Cer			0	0	0	0	0	0		0	0	0	0	0	0
	Hex-Cer/Cer			0	0	0	0	0	0		0	0	0	0	0	0
	Lac-Cer/Cer			0	0	0	0	0	0		0	0	0	0	0	0
	Hex-Cer/SM			0	0	0	0	0	0		0	0	0	0	0	0
	Lac-Cer/SM			0	0	0	0	0	0		0	0	0	0	0	0
	Phospholipids			80.9315	85.4588	78.5204	81.8218	81.6831	2.87766		88.6882	86.8484	89.7932	91.4773	89.2018	1.94336
% of all	Sphingolipids			2.06175	2.96052	2.28894	1.7072	2.2546	0.527997		2.25041	2.61525	2.92737	2.27745	2.51762	0.31964
lipids detected	Glycerolipids			15.6588	8.79351	17.0918	14.5812	14.0313	3.64016		7.4546	9.37895	6.01119	4.77718	6.90548	1.97897
	NEFA			0.385693	0.592012	0.290216	0.336756	0.401169	0.133066		0.688669	0.581588	0.538973	0.570419	0.594912	0.0650563
	Sterol lipids			0.241831	0.223375	0.207377	0.271148	0.235933	0.0273743		0.368197	0.778264	0.398612	0.389033	0.483526	0.196901
	Lyso lipids			0.900708	1.06893	0.898773	0.878009	0.936605	0.0888129		1.08612	1.13031	1.06033	0.868725	1.03637	0.115437
% of all lipids detected	PA			0.0296243	0.0221639	0.0309635	0.0432316	0.0314958	0.00872922		0.0327156	0.0473256	0.036651	0.0398323	0.0391311	0.00619005
	PC			43.3368	43.4173	43.6104	45.4168	43.9453	0.987666		50.0373	37.9445	46.2815	41.7286	43.998	5.27519
	PE			32.6315	35.9632	30.4377	31.1786	32.5528	2.44941		32.6752	40.727	36.1008	41.636	37.7848	4.18061
	PG			1.19748	1.46681	1.12695	1.17995	1.2428	0.152318		1.46647	2.16513	1.95644	1.99487	1.89573	0.3002
	PI			2.27023	3.0576	2.02859	2.44567	2.45052	0.439353		2.69044	3.46324	3.29973	3.86132	3.32868	0.486486
	PS			1.46586	1.55393	1.31669	1.60081	1.48432	0.124975		1.8188	2.54846	2.15467	2.25646	2.1946	0.301034
	CL			1.85483	2.23012	1.28092	1.4229	1.69719	0.431038		2.04891	2.29683	1.95295	2.8293	2.282	0.392582
	Chol			0.0951588	0.0910492	0.083699	0.104425	0.0935829	0.00864374		0.15524	0.296769	0.184985	0.165887	0.20072	0.0652042
	Chol ester			0.143053	0.217773	0.20408	0.268241	0.208287	0.0515029		0.362432	0.767892	0.390359	0.382765	0.475862	0.195043
	NEFA			0.407756	0.60527	0.315158	0.374391	0.425644	0.125724		0.726508	0.586603	0.564229	0.605551	0.620723	0.0725174
	MG			0.0918274	0.198042	0.156846	0.159861	0.151644	0.0440657		0.0836794	0.0508858	0.0597699	0.0789718	0.0683267	0.0155609
	DG			0.118186	0.116107	0.137849	0.162436	0.133644	0.0215497		0.18508	0.413649	0.228046	0.171415	0.249547	0.11203
	TG			15.4488	8.47936	16.7971	14.2589	13.746	3.66102		7.18584	8.91442	5.72338	4.5268	6.58761	1.89436
	dhSM			0.00639747	0.00780061	0.00673893	0.00666752	0.00690113	0.000617419		0.0108652	0.0123898	0.0105013	0.00711522	0.0102179	0.00222435
	SM			0.672435	0.767043	0.739752	0.675893	0.713781	0.0471036		0.961466	1.01352	0.954765	0.79641	0.931541	0.0938365
	dhCer			0	0	0	0	0	0		0	0	0	0	0	0
	Cer			0.0556153	0.0657128	0.0636436	0.0586179	0.0608974	0.00461254		0.0763949	0.0754309	0.0656281	0.0855477	0.0757504	0.00814383
	2-hydroxy Cer			0	0	0	0	0	0		0	0	0	0	0	0
	ST			0	0	0	0	0	0		0	0	0	0	0	0
	Hex-Cer			0	0	0	0	0	0		0	0	0	0	0	0
	Lac-Cer			0	0	0	0	0	0		0	0	0	0	0	0
	ST			0	0	0	0	0	0		0	0	0	0	0	0
	PA			1.30121	0.766796	1.02278	1.28264	1.09336	0.252094		0.538311	0.595479	0.64042	0.645352	0.604891	0.0497354
	PC			1.35983	1.07306	1.02909	0.962608	1.10614	0.175109		0.588166	0.341073	0.577716	0.482973	0.497482	0.114507
	PE			1.37979	1.19776	0.967885	0.890514	1.10899	0.222754		0.517577	0.493324	0.60726	0.649396	0.566889	0.0736674
	PG			1.32871	1.28195	0.940381	0.884369	1.10885	0.22882		0.609557	0.688208	0.863595	0.816471	0.744458	0.116536
Fold change	PI			1.27578	1.35339	0.857306	0.92835	1.10371	0.247261		0.566382	0.557522	0.737677	0.800397	0.665495	0.122325
	PS			1.34344	1.12174	0.907497	0.991	1.09092	0.19004		0.624441	0.669078	0.785575	0.762812	0.710477	0.0763645
	Chol			1.33621	1.00702	0.883856	0.99046	1.05439	0.195649		0.816599	1.19376	1.03334	0.859216	0.975729	0.172969
	CL			1.44065	1.36433	0.748192	0.746512	1.07492	0.379527		0.596155	0.511042	0.603431	0.810584	0.630303	0.127296
	NEFA			1.20484	1.40868	0.700311	0.74724	1.01527	0.34725		0.80417	0.496529	0.66323	0.659997	0.655981	0.125769
	Chol ester			1.38176	0.964124	0.87444	1.06881	1.07228	0.221082		0.749708	1.3036	0.789159	0.772708	0.903794	0.267029
	MG			0.88198	1.49823	1.13291	1.03714	1.13756	0.261731		0.301082	0.140009	0.228376	0.279783	0.237312	0.0716895
	DG			1.11494	0.862738	0.977971	1.03508	0.997684	0.106062		0.654073	1.11787	0.855833	0.596485	0.806065	0.235743
	TG			1.3799	0.596556	1.12829	0.860293	0.991261	0.338016		0.240442	0.228096	0.20337	0.149144	0.205263	0.0404632
	dhSM			1.31778	1.26561	1.04391	0.9277	1.13875	0.184105		0.838406	0.731096	0.860517	0.540615	0.742658	0.146075
	SM			1.31513	1.18161	1.08803	0.892902	1.11942	0.177451		0.704421	0.567837	0.742841	0.574538	0.647409	0.0894419
	dhCer			#DIV/0!	#DIV/0!	#DIV/0!	#DIV/0!	#DIV/0!	#DIV/0!		#DIV/0!	#DIV/0!	#DIV/0!	#DIV/0!	#DIV/0!	#DIV/0!
	Cer			1.28316	1.19419	1.10428	0.913535	1.12379	0.158055		0.660286	0.498551	0.602363	0.728046	0.622311	0.0971881
	ST			1.25294	2.26462	1.09136	0.245014	1.21348	0.828511		0.0633296	0.210165	0.675773	0.236397	0.296416	0.264123
	2-hydroxy Cer
	Hex-Cer
	Lac-Cer
	ST
% of all sphingolipids	dhSM			0.310293	0.263488	0.294413	0.390553	0.314687	0.0541828		0.48281	0.473753	0.358728	0.312421	0.406928	0.084614
	SM			32.6148	25.909	32.3186	39.5907	32.6083	5.58923		42.7241	38.7542	32.6152	34.9694	37.2657	4.43133
	dhCer			0	0	0	0	0	0		0	0	0	0	0	0
	Cer			2.69748	2.21964	2.78049	3.43357	2.78279	0.499312		3.39472	2.88427	2.24188	3.7563	3.06929	0.657449
	2-hydroxy Cer			0	0	0	0	0	0		0	0	0	0	0	0
	Hex-Cer			0	0	0	0	0	0		0	0	0	0	0	0
	Lac-Cer			0	0	0	0	0	0		0	0	0	0	0	0
	ST			0	0	0	0	0	0		0	0	0	0	0	0
