## Supplemental Excel 2 for "BSCL2/Seipin Deficiency in Heart Causes Energy Deficit and Heart Failure via Inducing Excessive Lipid Catabolism"

### Sheet: Sheet1
							Ctrl						cKO								WT-TMZ							cKO-TMZ									Ctrl-HFD								cKO-HFD
	Category or Ratio			Ctrl1	Ctrl2	Ctrl3	AVG	SD		cKO1	cKO2	cKO3	AVG	SD			Ctrl-TMZ1	Ctrl-TMZ2	Ctrl-TMZ3	Ctrl-TMZ4	AVG	SD		cKO-TMZ1	cKO-TMZ2	cKO-TMZ3	cKO-TMZ4	AVG	SD				Ctrl-HFD1	Ctrl-HFD2	Ctrl-HFD3	Ctrl-HFD4	AVG	SD			cKO-HFD1	cKO-HFD2	cKO-HFD3	cKO-HFD4	AVG	SD
Total Normalized	Total Lyso PC			143.53	140.073	144.031	142.544	2.15521		34.3884	34.1379	33.0581	33.8614	0.706948			80.4759	75.4266	74.0606	76.0078	76.4927	2.77804		141.044	137.892	142.274	149.061	142.568	4.70586				113.028	121.388	96.9413	94.4329	106.447	12.9258			44.3777	49.7605	43.8614	44.6895	45.6723	2.7468
Abundance	Total Diacyl PC			3654.94	3566.55	3705.75	3642.41	70.4391		1575.99	1568.6	1524.4	1556.33	27.8966			3024.31	2829.62	2918.95	2845.03	2904.48	88.8919		4463.37	4347.77	4260.74	4690.03	4440.48	185.921				3348.7	3367.02	3371.9	3406.32	3373.48	24.0618			2560.82	2798.32	2563.86	2593.76	2629.19	113.73
	Total pPC			0.136605	0.157894	0.16195	0.15215	0.0136139		0.457022	0.430362	0.295912	0.394432	0.0863557			0.33487	0.320745	0.29392	0.316717	0.316563	0.0169837		0.136954	0.0574806	0.194204	0.118779	0.126854	0.0563201				0.106719	0.0882971	0.0359113	0.110314	0.0853101	0.0343155			0.0516685	0.0479101	0.0816126	0.0853105	0.0666254	0.0195595
	Total ePC			167.862	159.093	169.423	165.46	5.56818		57.5374	57.7838	56.9566	57.4259	0.424707			138.473	128.806	134.317	129.782	132.844	4.45486		182.092	177.656	175.648	191.47	181.717	7.03766				128.887	128.543	129.123	129.071	128.906	0.262483			100.935	108.177	101.759	102.202	103.268	3.31447
	Total Ox-PC			14.34	14.6722	13.6844	14.2322	0.502659		7.76695	8.58155	7.419	7.9225	0.596681			14.9127	15.1566	14.5434	14.1647	14.6944	0.433856		14.4252	13.413	16.7202	15.1038	14.9155	1.38928				9.25491	9.68941	8.29894	8.0499	8.82329	0.776643			8.49979	8.04653	8.38944	10.039	8.74368	0.884829
	Total VLCPUFA-PC			0	0	0	0	0		0	0	0	0	0			0	0	0	0	0	0		0	0	0	0	0	0				0	0	0	0	0	0			0	0	0	0	0	0
	Total ALL PC			3980.81	3880.55	4033.05	3964.8	77.5006		1676.14	1669.53	1622.13	1655.93	29.46			3258.5	3049.33	3142.16	3065.3	3128.83	95.4782		4801.07	4676.79	4595.57	5045.78	4779.8	196.425				3599.98	3626.73	3606.29	3637.99	3617.75	17.6762			2714.69	2964.36	2717.95	2750.77	2786.94	119.393
	Long chain/Short chain PC			2.14201	2.16004	2.164	2.15535	0.0117234		1.6129	1.62698	1.63704	1.62564	0.0121247			2.17294	2.1789	2.13356	2.17263	2.16451	0.020832		1.95953	1.95765	1.96897	1.95937	1.96138	0.00513001				1.98478	2.0918	1.8599	1.84723	1.94593	0.115367			1.72881	1.71866	1.72637	1.72614	1.72499	0.00439435
	Unsaturated/Saturated PC			57.2652	57.2546	57.573	57.3643	0.18084		62.6551	63.4196	63.8679	63.3142	0.613251			79.0838	78.6516	82.5841	78.1779	79.6243	2.00757		51.6442	50.6104	49.2771	51.0796	50.6528	1.00984				62.0808	57.1113	69.6461	71.9402	65.1946	6.83995			73.578	71.0644	74.7053	73.9	73.3119	1.57158
	MonoUnsaturated/Saturated PC			3.16005	3.09787	3.11297	3.12363	0.032431		3.89368	3.84636	3.86456	3.8682	0.023869			4.86722	4.83182	5.13283	4.80761	4.90987	0.150644		2.84587	2.81371	2.73031	2.81391	2.80095	0.0494571				4.94094	4.41181	5.64946	5.8882	5.2226	0.673781			5.78432	5.65854	5.91754	5.8474	5.80195	0.110005
	PUFA/Saturated PC			53.1277	53.204	53.4997	53.2771	0.196524		57.4001	58.2133	58.645	58.0861	0.632142			72.6722	72.2696	75.8626	71.8451	73.1624	1.83156		47.7748	46.806	45.5649	47.2546	46.8501	0.943837				56.4167	52.0194	63.2327	65.253	59.2304	6.11569			66.6527	64.2703	67.6173	66.8876	66.3569	1.45045
	PUFA /All PC			0.911521	0.912937	0.913065	0.912508	0.000856817		0.901311	0.903221	0.903703	0.902745	0.00126492			0.907115	0.907028	0.907408	0.907096	0.907162	0.000168225		0.907203	0.906629	0.905928	0.907044	0.906701	0.000569476				0.894159	0.894951	0.894811	0.894384	0.894576	0.000368337			0.893407	0.891658	0.892861	0.892683	0.892652	0.000730867
	Total Lyso PE			125.18	122.348	127.561	125.03	2.60962		27.8669	29.1268	27.5473	28.1803	0.835118			71.1636	69.6764	63.1456	68.4154	68.1003	3.48883		116.575	115.405	120.498	124.604	119.271	4.16986				109.694	104.97	94.1923	89.0138	99.4677	9.52152			41.122	49.8222	42.0995	42.3697	43.8534	4.01517
	Total Diacyl PE			1583.04	1487.81	1629.79	1566.88	72.3602		637.292	648.628	613.578	633.166	17.8852			1325.15	1226.9	1323.3	1279.43	1288.7	46.3013		2037.39	1933.37	1939.09	2048.84	1989.67	61.9279				1619.99	1523.25	1634.72	1703.56	1620.38	74.2962			1012.12	1178.02	1008.21	1010.08	1052.1	83.9559
	Total pPE			573.893	542.876	592.607	569.792	25.1178		243.202	247.299	233.7	241.401	6.97612			511.953	475.023	505.524	495.652	497.038	16.1355		942.872	907.396	890.492	937.889	919.662	24.9818				683.416	617.053	714.533	730.773	686.444	50.2606			503.88	586.44	503.284	505.93	524.884	41.0532
	Total ePE			0	0	0	0	0		0	0	0	0	0			0	0	0	0	0	0		0	0	0	0	0	0				0	0	0	0	0	0			0	0	0	0	0	0
	Total ALL PE			2282.11	2153.03	2349.96	2261.7	100.04		908.361	925.054	874.826	902.747	25.5801			1908.27	1771.6	1891.97	1843.5	1853.83	61.339		3096.83	2956.17	2950.09	3111.33	3028.61	87.3893				2413.1	2245.27	2443.44	2523.35	2406.29	116.986			1557.12	1814.28	1553.59	1558.38	1620.84	128.973
	Total Lyso PS			1.94349	1.78993	1.70562	1.81301	0.120606		0.649013	0.703117	0.74451	0.69888	0.0478895			1.27279	1.10618	1.00908	0.848601	1.05916	0.177662		1.75614	1.80997	1.64424	1.58	1.69759	0.104451				2.11283	2.61883	2.70167	2.51999	2.48833	0.261116			1.14692	1.15812	0.899697	1.28054	1.12132	0.159664
	Total Diacyl PS			63.3424	59.5488	65.5889	62.8267	3.05289		30.013	29.774	28.1602	29.3157	1.00785			53.9528	47.5887	50.7001	47.1333	49.8437	3.16489		77.5946	74.9215	77.6529	84.096	78.5663	3.90046				48.0671	48.3143	56.9439	53.715	51.7601	4.3284			37.3288	46.2005	36.0073	43.8016	40.8345	4.9393
	Total pPS			3.35787	3.70917	3.28114	3.44939	0.22822		1.63042	1.56551	1.25574	1.48389	0.200229			3.02352	2.47	2.24993	2.29709	2.51013	0.355091		3.8979	4.46217	4.05226	4.92039	4.33318	0.458202				3.91708	3.12163	4.27838	3.91075	3.80696	0.48813			3.81288	4.42486	3.62269	4.60379	4.11605	0.472076
	Total ePS			0	0	0	0	0		0	0	0	0	0			0	0	0	0	0	0		0	0	0	0	0	0				0	0	0	0	0	0			0	0	0	0	0	0
	Total ALL PS			68.6437	65.0479	70.5756	68.0891	2.8053		32.2925	32.0426	30.1604	31.4985	1.16552			58.2491	51.1649	53.9591	50.279	53.413	3.58527		83.2487	81.1936	83.3494	90.5964	84.597	4.1211				54.097	54.0547	63.9239	60.1457	58.0553	4.8471			42.2886	51.7835	40.5297	49.6859	46.0719	5.49889
	Total Lyso PI			1.80099	1.73846	1.98203	1.8405	0.126501		0.666973	0.623077	0.658918	0.649656	0.0233681			0.753254	0.523208	0.42883	0.519461	0.556188	0.138434		1.62856	1.95426	1.78121	1.72019	1.77106	0.13731				1.1138	1.20216	0.523115	0.53855	0.844408	0.363933			0.442067	0.710656	0.338469	0.416844	0.477009	0.16189
	Total Diacyl PI			154.789	144.685	161.362	153.612	8.4006		86.7138	89.874	78.5887	85.0588	5.82179			123.511	117.726	119.99	125.392	121.655	3.44602		191.156	174.08	164.001	172.113	175.338	11.4123				122.776	119.194	118.119	119.584	119.918	2.00295			100.652	121.686	104.669	103.067	107.519	9.58823
	Total pPI			0.40945	0.427332	0.420025	0.418936	0.00899084		0.207311	0	0.141854	0.116388	0.105976			0	0	0	0	0	0		0	0	0	0	0	0				0.220514	0.109136	0.0303201	0	0.0899927	0.098424			0	0.209579	0.14073	0.437013	0.19683	0.182337
	Total ePI			0	0	0	0	0		0	0	0	0	0			0	0	0	0	0	0		0	0	0	0	0	0				0	0	0	0	0	0			0	0	0	0	0	0
	Total ALL PI			157	146.851	163.764	155.872	8.5129		87.5881	90.497	79.3895	85.8249	5.75986			124.264	118.249	120.419	125.912	122.211	3.50347		192.785	176.034	165.782	173.833	177.109	11.3417				124.11	120.506	118.673	120.123	120.853	2.3104			101.095	122.606	105.148	103.921	108.193	9.75804
	Total Lyso PG			2.54162	2.66365	2.67182	2.6257	0.0729266		0.0711364	0.0937107	0.152083	0.105643	0.0417716			1.02729	0.970457	0.91125	0.75958	0.917144	0.115232		3.21114	2.97709	3.425	3.28078	3.2235	0.186864				2.37476	2.40315	1.83813	1.26817	1.97105	0.53585			0.433236	0.617003	0.591491	0.53976	0.545373	0.0813714
	Total Diacyl PG			85.7437	82.1205	91.1601	86.3414	4.54934		44.1222	41.9826	37.8061	41.3036	3.21231			57.7371	55.4836	59.9674	58.2735	57.8654	1.85061		106.165	106.191	104.072	112.914	107.335	3.84923				74.0191	72.8624	67.3554	70.7413	71.2446	2.92656			54.3153	62.8174	53.345	55.0136	56.3728	4.35053
	Total pPG			0.025979	0.0337339	0.151735	0.0704827	0.0704735		0	0	0	0	0			0	0	0	0	0	0		0	0.171718	0.202731	0.189176	0.140906	0.0947913				0	0	0	0	0	0			0.220705	0.222178	0	0.237565	0.170112	0.113664
	Total ePG			0	0	0	0	0		0	0	0	0	0			0	0	0	0	0	0		0	0	0	0	0	0				0	0	0	0	0	0			0	0	0	0	0	0
	Total ALL PG			88.3113	84.8178	93.9836	89.0376	4.62585		44.1933	42.0763	37.9582	41.4093	3.17063			58.7644	56.4541	60.8787	59.033	58.7825	1.81461		109.376	109.339	107.7	116.384	110.7	3.86917				76.3939	75.2656	69.1935	72.0095	73.2156	3.26269			54.9692	63.6566	53.9364	55.7909	57.0883	4.4441
	Total CL			49.8409	47.2468	53.0833	50.057	2.92425		15.4202	15.293	15.4763	15.3965	0.0939051			33.8004	29.7021	33.0387	33.177	32.4295	1.84822		47.8806	47.3493	50.5064	49.3589	48.7738	1.43422				21.9351	21.7633	22.829	18.8327	21.34	1.7356			20.1782	24.8041	17.1355	20.5122	20.6575	3.15435
	Total PA			7.0607	6.78853	5.62974	6.49299	0.75988		4.01415	4.12634	3.33893	3.82647	0.425935			5.34739	5.06495	5.17004	5.29663	5.21975	0.127326		7.60079	6.63499	7.15408	7.53245	7.23058	0.443008				5.0805	4.86729	4.52253	5.39429	4.96615	0.366494			4.17633	5.96048	3.14502	4.39459	4.41911	1.16314
	TOTAL ALL PHOSPHOLIPIDS			6633.77	6384.33	6770.05	6596.05	195.607		2768.01	2778.62	2663.28	2736.64	63.749			5447.2	5081.56	5307.59	5182.5	5254.72	158.159		8338.79	8053.51	7960.15	8594.82	8236.82	287.928				6294.69	6148.46	6328.88	6437.84	6302.47	119.447			4494.52	5047.45	4491.43	4543.46	4644.21	269.875
	Sulfatide			0.0856407	0.132255	0	0.0726318	0.0670801		0.307249	0	0.389202	0.232151	0.205182			0	0	0	0	0	0		1.89809	0	1.65685	1.57145	1.2816	0.865522				2.94082	3.74767	3.29638	3.18027	3.29129	0.338359			0.109034	0.0810874	0.102829	0.104835	0.0994464	0.0125095
	dhSM			0.619216	0.676346	0.736421	0.677328	0.0586085		0.435906	0.474353	0.454155	0.454804	0.0192317			0.600901	0.518015	0.496843	0.57849	0.548562	0.049136		1.13188	1.04478	1.07932	1.11314	1.09228	0.0384151				0.442094	0.472408	0.257132	0.305965	0.3694	0.10412			0.567057	0.5676	0.527996	0.592723	0.563844	0.0267301
	SM			59.0978	57.109	61.1626	59.1231	2.02687		33.8048	34.6604	32.8762	33.7805	0.892361			51.0315	47.4236	48.9192	48.1624	48.8842	1.55633		94.482	91.8961	90.1037	97.2225	93.4261	3.10412				44.0509	44.7083	38.1387	39.829	41.6817	3.20199			51.4764	57.3513	51.1683	52.0116	53.0019	2.92047
	Total all SM			59.7171	57.7854	61.899	59.8005	2.05806		34.2407	35.1348	33.3303	34.2353	0.902224			51.6324	47.9417	49.416	48.7409	49.4328	1.58544		95.6139	92.9409	91.1831	98.3357	94.5184	3.12968				44.493	45.1807	38.3958	40.135	42.0511	3.30602			52.0434	57.9189	51.6963	52.6043	53.5657	2.92613
	dhCer			0	0	0	0	0		0	0	0	0	0			0	0	0	0	0	0		0	0	0	0	0	0				0	0	0	0	0	0			0	0	0	0	0	0
	Cer			10.6669	10.7704	10.8988	10.7787	0.116185		4.21373	3.99666	3.94981	4.0534	0.140812			7.15794	6.75864	6.27679	6.49051	6.67097	0.379814		16.5421	16.4924	16.732	18.07	16.9591	0.747725				7.72317	7.44306	8.31765	6.86049	7.5861	0.605785			7.92573	8.42567	7.54686	7.96087	7.96478	0.359916
	2-hydroxy Cer			0.229848	0.340077	0.154066	0.24133	0.0935356		0.0461094	0	0.0547433	0.0336176	0.029432			0.04419	0.121535	0.0718406	0.0288177	0.0665959	0.0407228		0.0915264	0.681679	0.480317	0.556775	0.452574	0.254605				0.0328032	0.0510675	0.0451113	0	0.0322455	0.0228026			0	0	0	0	0	0
	Total all Cer			10.8967	11.1104	11.0529	11.02	0.110574		4.25984	3.99666	4.00456	4.08702	0.149721			7.20213	6.88018	6.34863	6.51932	6.73756	0.380816		16.6337	17.1741	17.2123	18.6267	17.4117	0.852035				7.75598	7.49413	8.36277	6.86049	7.61834	0.622595			7.92573	8.42567	7.54686	7.96087	7.96478	0.359916
	Hex-Cer			0	0	0	0	0		0.125774	0.141582	0	0.0891188	0.0775828			0	0	0	0	0	0		0	0	0	0	0	0				0	0	0	0	0	0			0	0	0	0	0	0
	Lac-Cer			0	0	0	0	0		0	0	0	0	0			0	0	0	0	0	0		0	0	0	0	0	0				0	0	0	0	0	0			0	0	0	0	0	0
	Total Nonpolar Sphingolipids			70.6994	69.0281	72.9518	70.8931	1.96904		38.9335	39.273	37.7241	38.6435	0.814155			58.8346	54.8218	55.7647	55.2602	56.1703	1.81746		114.146	110.115	110.052	118.534	113.212	4.03195				55.1898	56.4225	50.055	50.1758	52.9608	3.32424			60.0782	66.4257	59.346	60.67	61.63	3.24268
	Total Cer-1-P			0	0	0	0	0		0	0	0	0	0			0.0826364	0.0342984	0.038269	0.0215743	0.0441946	0.0265989		0	0	0	0	0	0				0.288581	0.33942	0.316807	0.0384799	0.245822	0.139784			0	0	0	0	0	0
	Total Polar Sphingolipids			0	0	0	0	0		0	0	0	0	0			0.70387	0.560356	0.671953	0.559309	0.623872	0.0750868		0.996983	1.00787	0.955199	1.0789	1.00974	0.0513931				0.928866	1.07951	1.01311	0.658277	0.919939	0.185012			0.554588	0.578544	0.551134	0.556571	0.560209	0.0124279
	Total All Sphingolipids			70.6994	69.0281	72.9518	70.8931	1.96904		38.9335	39.273	37.7241	38.6435	0.814155			59.5384	55.3822	56.4366	55.8196	56.7942	1.87993		115.143	111.123	111.007	119.613	114.221	4.07621				56.1187	57.502	51.0681	50.834	53.8807	3.43098			60.6328	67.0042	59.8971	61.2266	62.1902	3.2551
	Total Chol Esters			2.07551	2.19651	2.10588	2.12597	0.062949		0.661775	0.626643	0.589499	0.625972	0.036143			2.04134	2.06995	2.06508	2.10167	2.06951	0.0248157		2.6459	2.51195	2.2653	2.73409	2.53931	0.204229				5.0352	5.24577	4.86555	5.12185	5.06709	0.159749			3.75738	3.81006	3.64288	3.66217	3.71812	0.0791325
	Free Cholesterol			3.26363	3.23288	3.15266	3.21639	0.0572966		1.23895	1.21917	1.17516	1.21109	0.0326483			3.01599	2.58646	2.80883	2.73064	2.78548	0.179161		4.30772	4.03907	3.92056	4.08735	4.08868	0.161974				6.03356	5.80222	5.60264	5.74141	5.79496	0.179663			4.77427	4.77988	4.51546	4.64316	4.67819	0.125541
	Total All Sterols			5.33915	5.42939	5.25854	5.34236	0.085471		1.90072	1.84581	1.76466	1.83706	0.0684492			5.05733	4.65641	4.87391	4.83231	4.85499	0.164566		6.95362	6.55103	6.18586	6.82144	6.62799	0.339049				11.0688	11.048	10.4682	10.8633	10.862	0.278347			8.53164	8.58994	8.15833	8.30533	8.39631	0.200598
	Total MG			0.0964263	0.0786852	0.133761	0.102958	0.0281128		0.0554839	0.0596435	0.0355408	0.0502227	0.0128839			0.0766054	0.0863232	0.059984	0.0173793	0.0600729	0.0304694		0.145048	0.152304	0.0433197	0.0764262	0.104274	0.0531046				0.0653443	0.0765228	0.0537064	0.0583847	0.0634896	0.00991757			0.0272478	0.0325758	0	0.0147667	0.0186476	0.0145
	Total DG			17.1371	16.3484	17.5424	17.0093	0.607176		2.43881	2.36157	2.20206	2.33415	0.120736			11.4891	10.8784	15.5428	11.868	12.4445	2.10533		8.62359	8.29377	7.88127	8.94042	8.43476	0.453719				13.8381	13.7661	13.6616	13.9269	13.7982	0.112328			3.9676	4.29861	4.1119	4.15565	4.13344	0.136312
	Total TG			362.001	348.784	371.335	360.707	11.3314		68.339	71.3745	69.5315	69.7484	1.52932			208.004	191.91	214.391	202.678	204.246	9.51606		187.203	182.435	193.163	197.478	190.07	6.60681				757.829	553.502	971.205	1039.78	830.579	220.307			499.074	434.224	462.493	462.143	464.483	26.5931
	Total Glycerolipids			379.235	365.211	389.012	377.819	11.9633		70.8333	73.7957	71.7691	72.1327	1.51431			219.569	202.875	229.994	214.563	216.75	11.2641		195.972	190.881	201.087	206.494	198.609	6.70816				771.733	567.345	984.92	1053.77	844.441	220.318			503.069	438.555	466.605	466.314	468.635	26.4575
	Total NEFA			42.7128	43.657	43.4554	43.2751	0.497261		11.9915	11.6584	11.4467	11.6989	0.274626			29.4312	26.8779	25.9689	26.3759	27.1635	1.55685		32.2958	29.6363	30.9959	33.7442	31.6681	1.7592				46.3232	44.7351	42.4445	44.694	44.5492	1.59504			15.5764	16.5805	14.791	15.9271	15.7188	0.745428
	Total Acyl Carnitines			0.599036	0.383511	0.571349	0.517966	0.117261		0.156424	0.197722	0.145726	0.166624	0.027458			0.645391	0.544603	1.56012	0.579626	0.832435	0.486919		0.393433	0.738753	0.657358	0.542141	0.582921	0.149881				0.530985	0.841413	0.646911	0.634114	0.663356	0.129553			0.178441	0.187087	0.284763	0.197623	0.211978	0.0491528
	TOTAL ALL LIPIDS DETECTED			7131.76	6867.65	7280.72	7093.38	209.193		2891.67	2905.19	2785.99	2860.95	65.2713			5756.39	5367.23	5621.54	5479.84	5556.25	169.197		8682.59	8385.89	8303.9	8955.21	8581.9	297.324				7169.4	6818.88	7407.96	7587.77	7246	332.333			5073.97	5569.77	5032.97	5087.09	5190.95	253.597
Phospholipid	Total Lyso Lipids			274.996	268.613	277.951	273.854	4.77286		63.6424	64.6846	62.1608	63.496	1.26823			154.693	147.703	139.555	146.551	147.125	6.19769		264.214	260.039	269.623	280.247	268.531	8.74065				228.324	232.582	196.196	187.773	211.219	22.5413			87.5219	102.069	87.7906	89.2963	91.6693	6.97662
Ratios	Total Diacyl Phospholipids			5541.85	5340.71	5653.65	5512.07	158.583		2374.13	2378.85	2282.53	2345.17	54.298			4584.66	4277.32	4472.9	4355.27	4422.54	134.704		6875.67	6636.33	6545.56	7107.99	6791.39	252.86				5213.55	5130.64	5249.03	5353.93	5236.79	92.5167			3765.24	4207.04	3766.09	3805.72	3886.02	214.846
	Ratio Total Lyso/Total Diacyl Plipids			0.0496217	0.0502954	0.0491632	0.0496934	0.000569515		0.0268066	0.0271915	0.0272333	0.0270771	0.000235194			0.0337414	0.0345317	0.0312002	0.0336491	0.0332806	0.00144237		0.0384274	0.0391842	0.0411918	0.039427	0.0395576	0.00116966				0.0437943	0.045332	0.0373776	0.0350721	0.040394	0.00494525			0.0232447	0.0242613	0.0233108	0.0234637	0.0235701	0.000469832
	Total plasmalogen (p) P-Lipids			577.822	547.204	596.622	573.883	24.9433		245.497	249.295	235.394	243.395	7.18494			515.311	477.814	508.068	498.266	499.865	16.2758		946.907	912.088	894.941	943.117	924.263	25.0083				687.661	620.372	718.878	734.794	690.426	50.6402			507.966	591.344	507.129	511.294	529.433	41.3134
	Total ether (e) P-Lipids			167.862	159.093	169.423	165.46	5.56818		57.5374	57.7838	56.9566	57.4259	0.424707			138.473	128.806	134.317	129.782	132.844	4.45486		182.092	177.656	175.648	191.47	181.717	7.03766				128.887	128.543	129.123	129.071	128.906	0.262483			100.935	108.177	101.759	102.202	103.268	3.31447
Sphingolipid	dhCer/dhSM			0	0	0	0	0		0	0	0	0	0			0	0	0	0	0	0		0	0	0	0	0	0				0	0	0	0	0	0			0	0	0	0	0	0
Ratios	Cer/SM			0.180495	0.188593	0.178194	0.182427	0.00546195		0.124649	0.115309	0.120142	0.120033	0.00467097			0.140265	0.142516	0.128309	0.134763	0.136463	0.00633697		0.175083	0.179468	0.185697	0.185862	0.181527	0.00522645				0.175324	0.166481	0.21809	0.172249	0.183036	0.023655			0.153968	0.146913	0.147491	0.153059	0.150358	0.00367048
	dhSM/SM			0.0104778	0.0118431	0.0120404	0.0114538	0.000850931		0.0128948	0.0136857	0.0138141	0.0134649	0.000497853			0.0117751	0.0109231	0.0101564	0.0120112	0.0112165	0.000847248		0.0119798	0.0113691	0.0119787	0.0114494	0.0116943	0.000330683				0.010036	0.0105665	0.00674202	0.00768197	0.00875661	0.00183719			0.0110159	0.0098969	0.0103188	0.011396	0.0106569	0.000675031
	dhCer/Cer			0	0	0	0	0		0	0	0	0	0			0	0	0	0	0	0		0	0	0	0	0	0				0	0	0	0	0	0			0	0	0	0	0	0
	Hex-Cer/Cer			0	0	0	0	0		0.0298487	0.0354251	0	0.0217579	0.0190481			0	0	0	0	0	0		0	0	0	0	0	0				0	0	0	0	0	0			0	0	0	0	0	0
	Lac-Cer/Cer			0	0	0	0	0		0	0	0	0	0			0	0	0	0	0	0		0	0	0	0	0	0				0	0	0	0	0	0			0	0	0	0	0	0
	Hex-Cer/SM			0.541462	0.548955	0.527717	0.539378	0.0107715		0.929248	0.918668	0.955128	0.934348	0.0187573			0.649608	0.696016	0.687985	0.698501	0.683027	0.0227269		0.377502	0.383604	0.394284	0.357358	0.378187	0.0155219				0.764079	0.736492	0.864844	0.834956	0.800093	0.0598617			0.596166	0.567967	0.603269	0.588983	0.589096	0.0152457
	Lac-Cer/SM			0	0	0	0	0		0	0	0	0	0			0	0	0	0	0	0		0	0	0	0	0	0				0	0	0	0	0	0			0	0	0	0	0	0
Broad Lipid Categories	Phospholipids			93.0173	92.9623	92.9859	92.9885	0.0276182		95.7236	95.6432	95.5956	95.6542	0.0646789			94.6288	94.6775	94.4152	94.574	94.5739	0.113921		96.0403	96.0365	95.8604	95.9756	95.9782	0.083933				87.7995	90.1681	85.4335	84.845	87.0615	2.43304			88.5798	90.6221	89.2403	89.3134	89.4389	0.855025
% of Total	Sphingolipids			0.991332	1.00512	1.00199	0.999479	0.00722702		1.3464	1.35182	1.35407	1.35076	0.00393942			1.0343	1.03186	1.00393	1.01863	1.02218	0.0139769		1.32613	1.32512	1.33681	1.33568	1.33093	0.00616294				0.782752	0.843276	0.689368	0.669947	0.746336	0.0812488			1.19498	1.203	1.19009	1.20357	1.19791	0.00652089
Lipids Detected	Glycerolipids			5.31755	5.31784	5.34303	5.32614	0.01463		2.44957	2.54013	2.57608	2.52193	0.0651917			3.81436	3.77988	4.09129	3.9155	3.90026	0.139754		2.25707	2.27622	2.4216	2.30586	2.31519	0.0737291				10.7643	8.3202	13.2954	13.8877	11.5669	2.55338			9.91469	7.87384	9.27096	9.1666	9.05652	0.855042
	NEFA			0.59891	0.63569	0.596855	0.610485	0.0218524		0.41469	0.401295	0.410867	0.408951	0.00689993			0.511279	0.500777	0.461953	0.481327	0.488834	0.0217971		0.37196	0.353407	0.373269	0.376811	0.368862	0.0105052				0.646124	0.656048	0.572958	0.589027	0.616039	0.0411966			0.306986	0.297688	0.293883	0.313089	0.302911	0.00873667
	Sterol lipids			0.0748644	0.0790574	0.0722254	0.0753824	0.0034453		0.0657309	0.0635349	0.0633407	0.0642022	0.00132748			0.0878559	0.0867562	0.0867007	0.0881835	0.0873741	0.000757744		0.0800869	0.0781196	0.0744935	0.0761729	0.0772182	0.00241929				0.154389	0.162021	0.14131	0.143168	0.150222	0.00975963			0.168145	0.154224	0.162098	0.163263	0.161933	0.00576803
Phospholipid Subclasses
% of Total	Lyso lipids			3.85594	3.91128	3.81763	3.86162	0.0470802		2.20089	2.22652	2.2312	2.21953	0.0163163			2.68732	2.75194	2.48251	2.67436	2.64903	0.116084		3.04304	3.10091	3.24695	3.12943	3.13008	0.0858013				3.1847	3.41085	2.64845	2.47468	2.92967	0.440708			1.72492	1.83254	1.74431	1.75535	1.76428	0.0472151
Lipids Detected	Diacyl phospholipids			77.7066	77.7662	77.6523	77.7084	0.0569251		82.1025	81.8829	81.9292	81.9715	0.115762			79.6448	79.6932	79.5671	79.478	79.5958	0.0941428		79.1891	79.1369	78.8251	79.3727	79.1309	0.227579				72.7195	75.2417	70.8567	70.5599	72.3445	2.15505			74.2069	75.5335	74.8283	74.8112	74.845	0.542396
	Plasmalogen lipids			8.1021	7.96785	8.19454	8.08816	0.113987		8.4898	8.58102	8.44921	8.50668	0.0675042			8.952	8.90242	9.03788	9.0927	8.99625	0.085242		10.9058	10.8765	10.7774	10.5315	10.7728	0.169989				9.59161	9.09785	9.70412	9.68393	9.51938	0.285254			10.0112	10.617	10.0761	10.0508	10.1888	0.28674
	Alkyl ether lipids			2.35372	2.31656	2.32701	2.33243	0.0191634		1.98976	1.98898	2.0444	2.00772	0.0317705			2.40555	2.39985	2.38932	2.36835	2.39077	0.0163871		2.0972	2.11851	2.11525	2.13809	2.11726	0.0167493				1.79773	1.8851	1.74303	1.70104	1.78172	0.0794762			1.98927	1.94222	2.02184	2.00905	1.9906	0.034922
	Oxidized phospholipids			0.201073	0.213642	0.187954	0.20089	0.0128453		0.268597	0.295387	0.266297	0.276761	0.0161718			0.259064	0.282392	0.258709	0.258487	0.264663	0.0118215		0.166139	0.159947	0.201354	0.168659	0.174025	0.0185833				0.129089	0.142097	0.112027	0.10609	0.122326	0.0163938			0.167517	0.144468	0.16669	0.197342	0.169004	0.0216997
Complex Lipid	PA			0.0990036	0.0988478	0.0773239	0.0917251	0.0124721		0.138818	0.142033	0.119847	0.133566	0.0119891			0.0928948	0.0943679	0.0919683	0.0966566	0.0939719	0.00204442		0.0875406	0.0791208	0.0861532	0.0841125	0.0842318	0.00368674				0.0708636	0.0713796	0.0610495	0.0710919	0.0685962	0.00503551			0.082309	0.107015	0.0624884	0.0863871	0.0845498	0.0182554
Classes	PC			55.818	56.5047	55.3935	55.9054	0.560725		57.9645	57.4671	58.2247	57.8854	0.384929			56.6068	56.8139	55.895	55.9378	56.3134	0.466429		55.2953	55.7697	55.3424	56.3446	55.688	0.487006				50.2131	53.1866	48.6813	47.9454	50.0066	2.32091			53.5022	53.2222	54.0029	54.0736	53.7002	0.407733
% of all lipids detected	PE			31.9992	31.3503	32.2765	31.8753	0.475365		31.413	31.8414	31.401	31.5518	0.250879			33.1505	33.0076	33.6556	33.6415	33.3638	0.333996		35.6671	35.2517	35.5265	34.7433	35.2972	0.407576				33.6584	32.9273	32.984	33.2555	33.2063	0.333688			30.6884	32.5736	30.8682	30.6339	31.1911	0.927142
	PG			1.23828	1.23503	1.29086	1.25472	0.0313331		1.5283	1.44831	1.36247	1.44636	0.0829317			1.02086	1.05183	1.08295	1.07728	1.05823	0.0283537		1.25972	1.30385	1.29698	1.29962	1.29004	0.0204123				1.06555	1.10378	0.934043	0.94902	1.0131	0.0843226			1.08336	1.14289	1.07166	1.09672	1.09866	0.0312167
	PI			2.20142	2.1383	2.24928	2.19633	0.0556675		3.02898	3.11501	2.8496	2.99787	0.135412			2.15872	2.20316	2.1421	2.29773	2.20043	0.0698004		2.22036	2.09917	1.99644	1.94114	2.06428	0.12294				1.73111	1.76724	1.60196	1.58311	1.67085	0.0919495			1.99241	2.20128	2.08918	2.04284	2.08143	0.0891409
	PS			0.962508	0.947163	0.969349	0.959673	0.0113613		1.11674	1.10294	1.08258	1.10075	0.017187			1.0119	0.953283	0.959862	0.917526	0.960644	0.0389085		0.958799	0.968217	1.00374	1.01166	0.985604	0.0260042				0.754554	0.792722	0.862909	0.792666	0.800713	0.0451943			0.833441	0.929724	0.805284	0.976705	0.886288	0.0804497
	CL			0.698858	0.687961	0.729093	0.705304	0.0213104		0.533262	0.526402	0.555504	0.53839	0.0152136			0.587181	0.553397	0.587715	0.605437	0.583433	0.0217464		0.551455	0.564631	0.608225	0.551175	0.568871	0.0269764				0.305954	0.319162	0.308168	0.248198	0.295371	0.0319743			0.39768	0.445335	0.340465	0.403221	0.396675	0.0430935
	Chol			0.045762	0.047074	0.0433014	0.0453791	0.00191521		0.0428453	0.0419651	0.0421813	0.0423306	0.000458704			0.0523937	0.0481897	0.0499655	0.0498307	0.0500949	0.00173214		0.0496133	0.0481651	0.0472135	0.0456422	0.0476585	0.00166747				0.0841571	0.0850905	0.07563	0.0756667	0.0801361	0.00519602			0.0940932	0.0858183	0.0897176	0.0912733	0.0902256	0.00345151
	Chol ester			0.0291024	0.0790574	0.0722254	0.0601284	0.0270856		0.0657309	0.0635349	0.0633407	0.0642022	0.00132748			0.0878559	0.0867562	0.0867007	0.0881835	0.0873741	0.000757744		0.0800869	0.0781196	0.0744935	0.0761729	0.0772182	0.00241929				0.0702318	0.162021	0.14131	0.143168	0.129183	0.0403988			0.074052	0.154224	0.162098	0.163263	0.138409	0.0430923
	NEFA			0.59891	0.63569	0.596855	0.610485	0.0218524		0.41469	0.401295	0.410867	0.408951	0.00689993			0.511279	0.500777	0.461953	0.481327	0.488834	0.0217971		0.37196	0.353407	0.373269	0.376811	0.368862	0.0105052				0.646124	0.656048	0.572958	0.589027	0.616039	0.0411966			0.306986	0.297688	0.293883	0.313089	0.302911	0.00873667
	MG			0.00135207	0.00114574	0.00183719	0.001445	0.000354972		0.00191875	0.002053	0.0012757	0.00174915	0.000415478			0.00133079	0.00160834	0.00106704	0.000317149	0.00108083	0.00055502		0.00167056	0.00181619	0.000521679	0.000853427	0.00121546	0.000627267				0.000911433	0.00112222	0.000724983	0.000769458	0.000882023	0.000178784			0.000537011	0.000584867	0	0.000290278	0.000353039	0.000268431
	DG			0.240293	0.23805	0.240943	0.239762	0.00151826		0.0843393	0.081288	0.0790406	0.081556	0.00265951			0.199588	0.202681	0.276486	0.216575	0.223833	0.0358712		0.0993204	0.0989014	0.0949104	0.0998348	0.0982418	0.00225345				0.193017	0.201883	0.184418	0.183545	0.190716	0.00858455			0.0781951	0.0771776	0.0816993	0.08169	0.0796905	0.00235119
	TG			5.07591	5.07865	5.10025	5.08494	0.0133371		2.36331	2.45679	2.49576	2.43862	0.068071			3.61344	3.57559	3.81374	3.6986	3.67534	0.105634		2.15607	2.1755	2.32617	2.20517	2.21573	0.0763452				10.5703	8.1172	13.1103	13.7034	11.3753	2.56212			9.83596	7.79608	9.18926	9.08462	8.97648	0.85421
	dhSM			0.00868251	0.00984829	0.0101147	0.00954849	0.00076169		0.0150745	0.0163278	0.0163014	0.0159012	0.000716063			0.0104389	0.00965143	0.0088382	0.0105567	0.0098713	0.000797399		0.0130361	0.0124588	0.0129978	0.0124301	0.0127307	0.000331116				0.0061664	0.00692794	0.00347102	0.00403235	0.00514943	0.00165954			0.0111758	0.0101907	0.0104908	0.0116515	0.0108772	0.000660632
	SM			0.828657	0.831566	0.840061	0.833428	0.00592574		1.16904	1.19305	1.18006	1.18072	0.012019			0.88652	0.883577	0.870209	0.878902	0.879802	0.00712305		1.08818	1.09584	1.08508	1.08565	1.08869	0.00495586				0.614429	0.655654	0.514834	0.524911	0.577457	0.0687129			1.01452	1.02969	1.01666	1.02242	1.02082	0.00678786
	dhCer			0	0	0	0	0		0	0	0	0	0			0	0	0	0	0	0		0	0	0	0	0	0				0	0	0	0	0	0			0	0	0	0	0	0
	Cer			0.149569	0.156827	0.149694	0.15203	0.00415502		0.14572	0.137569	0.141774	0.141688	0.0040758			0.124348	0.125924	0.111656	0.118443	0.120093	0.00648101		0.190521	0.196668	0.201495	0.201782	0.197616	0.00528015				0.107724	0.109154	0.11228	0.0904151	0.104893	0.00983776			0.156204	0.151275	0.149949	0.156491	0.15348	0.00335757
	2-hydroxy Cer			0.00322288	0.00495186	0.00211608	0.00343027	0.00142922		0.00159456	0	0.00196495	0.0011865	0.0010441			0.00076767	0.00226439	0.00127795	0.000525886	0.00120897	0.000770286		0.00105414	0.00812887	0.00578424	0.00621733	0.00529614	0.00300587				0.000457545	0.000748913	0.000608957	0	0.000453854	0.000325122			0	0	0	0	0	0
	Sulfatide			0.00120084	0.00192576	0	0.0010422	0.000972632		0.0106253	0	0.01397	0.00819844	0.00729435			0	0	0	0	0	0		0.0218609	0	0.0199526	0.0175479	0.0148404	0.0100497				0.0410191	0.0549602	0.0444978	0.0419132	0.0455976	0.00641366			0.00214889	0.00145585	0.0020431	0.00206081	0.00192716	0.000317598
	Hex-Cer			0	0	0	0	0		0.00434954	0.00487341	0	0.00307432	0.00267529			0	0	0	0	0	0		0	0	0	0	0	0				0	0	0	0	0	0			0	0	0	0	0	0
	Lac-Cer			0	0	0	0	0		0	0	0	0	0			0	0	0	0	0	0		0	0	0	0	0	0				0	0	0	0	0	0			0	0	0	0	0	0
Sphingolipid Classes	dhSM			0.875843	0.979813	1.00946	0.955039	0.0701697		1.11961	1.20783	1.20388	1.17711	0.0498325			1.00927	0.935346	0.880356	1.03636	0.965331	0.0709339		0.98302	0.940203	0.972297	0.930622	0.956536	0.0250875				0.787784	0.821551	0.503508	0.601891	0.678684	0.151545			0.935232	0.847111	0.881506	0.968081	0.907982	0.0540393
	SM			83.5903	82.7331	83.8396	83.3877	0.580436		86.8269	88.2551	87.149	87.4103	0.749093			85.7119	85.6298	86.6799	86.2824	86.076	0.4963		82.0565	82.6978	81.1691	81.2811	81.8011	0.716249				78.496	77.7508	74.6821	78.3511	77.32	1.78796			84.8986	85.5936	85.427	84.9494	85.2171	0.345893
% of Total	dhCer			0	0	0	0	0		0	0	0	0	0			0	0	0	0	0	0		0	0	0	0	0	0				0	0	0	0	0	0			0	0	0	0	0	0
Sphingolipids	Cer			15.0877	15.6029	14.9397	15.2101	0.348106		10.8229	10.1766	10.4703	10.4899	0.323589			12.0224	12.2036	11.1218	11.6277	11.7439	0.479372		14.3667	14.8416	15.0728	15.1071	14.847	0.341264				13.7622	12.944	16.2874	13.4959	14.1224	1.48302			13.0717	12.5748	12.5997	13.0023	12.8121	0.261384
	2-hydroxy Cer			0.325106	0.492664	0.211188	0.342986	0.141587		0.118431	0	0.145115	0.0878486	0.0772401			0.074221	0.219448	0.127294	0.0516266	0.118148	0.0746102		0.0794896	0.613446	0.432689	0.465481	0.397777	0.226291				0.0584533	0.08881	0.0883355	0	0.0588997	0.0417551			0	0	0	0	0	0
	Hex-Cer			0	0	0	0	0		0.323049	0.360507	0	0.227852	0.198212			0	0	0	0	0	0		0	0	0	0	0	0				0	0	0	0	0	0			0	0	0	0	0	0
	Lac-Cer			0	0	0	0	0		0	0	0	0	0			0	0	0	0	0	0		0	0	0	0	0	0				0	0	0	0	0	0			0	0	0	0	0	0
	ST			0.121134	0.191595	0	0.104243	0.096908		0.789163	0	1.03171	0.606957	0.539448			0	0	0	0	0	0		1.64847	0	1.49256	1.31378	1.1137	0.754955				5.24036	6.51746	6.45488	6.25619	6.11722	0.595089			0.179827	0.121018	0.171676	0.171225	0.160937	0.0269042
	Cer-1-P			0	0	0	0	0		0	0	0	0	0			0.138795	0.0619304	0.0678089	0.0386502	0.0767961	0.0432078		0	0	0	0	0	0				0.514233	0.590275	0.620361	0.075697	0.450141	0.253593			0	0	0	0	0	0
% of Total Glycerolipids	MG			0.0254265	0.0215451	0.0343848	0.0271188	0.00658501		0.0783302	0.0808225	0.049521	0.0695579	0.0173971			0.0348889	0.0425499	0.0260807	0.00809985	0.0279048	0.0148191		0.0740145	0.07979	0.0215427	0.0370113	0.0530896	0.0283106				0.00846721	0.0134879	0.00545287	0.00554057	0.00823713	0.00377036			0.00541632	0.00742798	0	0.0031667	0.00400275	0.00318598
	DG			4.51887	4.47643	4.50949	4.5016	0.0222911		3.44303	3.20015	3.06825	3.23714	0.190109			5.23254	5.36211	6.75792	5.53123	5.72095	0.702047		4.40042	4.34499	3.91933	4.32962	4.24859	0.221606				1.79313	2.42642	1.38708	1.32163	1.73206	0.507714			0.788679	0.980177	0.881238	0.89117	0.885316	0.0782904
	TG			95.4557	95.502	95.4561	95.4713	0.0266198		96.4786	96.719	96.8822	96.6933	0.203021			94.7326	94.5953	93.216	94.4607	94.2511	0.698968		95.5256	95.5752	96.0591	95.6334	95.6983	0.244543				98.1984	97.5601	98.6075	98.6728	98.2597	0.511474			99.2059	99.0124	99.1188	99.1057	99.1107	0.0792003
